# Integrative genomic analysis unifying epigenetic inheritance in adaptation and canalization

**DOI:** 10.1101/849620

**Authors:** Abhay Sharma

## Abstract

Epigenetic inheritance, especially its biomedical and evolutionary significance, is an immensely interesting but highly controversial subject. Notably, a recent analysis of existing multi-omics has supported the mechanistic plausibility of epigenetic inheritance and its implications in disease and evolution. The evolutionary support stemmed from the specific finding that genes associated with cold induced inheritance and with latitudinal adaptation in mice are exceptionally common. Here, a similar gene set overlap analysis is presented that integrates cold induced inheritance with evolutionary adaptation and genetic canalization in cold environment in *Drosophila*. Genes showing differential expression in inheritance specifically overrepresent gene sets associated with differential and allele specific expression, though not with genome-wide genetic differentiation, in adaptation. On the other hand, the differentiated outliers uniquely overrepresent genes dysregulated by radicicol, a decanalization inducer. Both gene sets in turn exclusively show enrichment of genes that accumulate, in intended experimental lines, *de novo* mutations, a potential source of canalization. Successively, the three gene sets distinctively overrepresent genes exhibiting, between mutation accumulation lines, invariable expression, a potential signal for canalization. Sequentially, the four gene sets solely display enrichment of genes grouped in gene ontology under transcription factor activity, a signature of regulatory canalization. Cumulatively, the analysis suggests that epigenetic inheritance possibly contributes to evolutionary adaptation in the form of *cis* regulatory variations, with *trans* variations arising in the course of genetic canalization.
