## Supplementary Table 1 for "Integrative genomic analysis unifying epigenetic inheritance in adaptation and canalization"

### Sheet: Table S1
Supplementary Table 1. Details of gene sets used in the analysis
Gene set	Source	Remarks	Figure panel	Figure label
Gene symbols; genes in the whole genome	PMID: 17615057 (http://www.flymine.org/flymine/begin.do)	All genes and CDS in the database were used	Fig. 1-g	Not applicable (used for gene symbols in the entire analysis; a subset of these genes used as background population in overlap analysis in Fig. 1a, b; the complete set used as background population in overlap analysis in Fig. 1c-g)
Cold exposure (CE) induced altered expression	PMID: 30372516, Supplementary File 1	The original authors labeled the exposed generation as F1. Following the convention that the exposed males in inter- or trans-generational inheritance models are usually marked as F0, the present analysis has considered this generation as F0. Gene set for F1-18 vs F1-25 was used	Fig. 1-g	CE-F0
High-sugar diet (HSD) induced altered expression	PMID: 30986426, Supplementary Table 2	Genes in the column labeled F0_M_HSD vs. CD were considered	Fig. 1a	HSD-F0
Pentylenetetrazole (PTZ) induced altered expression	PMID: 19154620, Additional File 3	Genes identified at 12 hours, and on 2nd and 8th days were combined	Fig. 1a	PTZ-F0
Altered expression in the progeny of flies subjected to cold exposure (CE)	PMID: 30372516, Supplementary File 1	The original authors labeled the exposed generation as F2. Following the convention that the exposed males in inter- or trans-generational inheritance models are usually marked as F0, the present analysis has considered this generation as F1. Germline, not microbiome, mediated inheritance has been considered. The gene sets M25-G18 vs M25-G25 and M18-G18 vs M18-G25 were combined	Fig. 1a-g	CE-F1
Altered genes in the progeny of high-sugar diet (HSD) fed flies	PMID: 30986426, Supplementary Table 2	Genes in the columns labeled F1_M_HSD-CD vs. CD-CD and F1_F_HSD-CD vs. CD-CD have been combined	Fig. 1a, b	HSD-F1
Altered genes in the progeny of pentylenetetrazole (PTZ) exposed flies	PMID: 19503609, Supplementary Table 1	Genes in males and females were combined	Fig. 1a, b	PTZ-F1
Latitudinal adaptation (LA) associated differentially expressed genes (DEG)	PMID: 25950438, Supplementary Table 2; PMID: 27894253, Supplementary Table 1	Dmel. Panama vs Maine at 21C and Dmel. Panama vs Maine at 29C (PMID: 25950438), and Latitudinally differentially expressed (PMID: 27894253) combined	Fig. 1b-g	DEG-LA
Latitudinal adaptation (LA) associated allele specific expression (ASE)	PMID: 27894253, Supplementary Table 2	ASE.p <0.05 genes were considered	Fig. 1b-g	ASE-LA
Latitudinal adaptation (LA) associated single-nucleotide polymorphisms (SNP)	PMID: 27777283, Supplementary Table 5; PMID: 30385770, Supplementary Table 5; PMID: 21059887, Supplementary Table 2-4	SD_EF_all, SD_FR_all and EF_FR_all (PMID: 27777283), FM all candidates, FP all candidates, PM all candidates (PMID: 30385770), and 3'UTR, and nonsynonymous (PMID: 21059887) combined. For PMID: 27777283, FlyBase Coordinate Converter (PMID: 30364959, https://flybase.org/convert/coordinates) was used to transform R5 in to R6, and then FlyMine (PMID: 17615057, http://www.flymine.org/flymine/genomicRe…	Fig. 1b-g	SNP-LA
Hsp90 overexpression associated differential gene expression (Hsp90-OE)	PMID: 31180049, Supplementary Table 1 and 2	Genes in the columns related to Sp/Cyo; hsp90GFP	Fig. 1c-g	Hsp90-OE
Radicicol induced altered expression	PMID: 22579285, Supplementary Table 1	15m, 30m, and 1h gene sets were combined	Fig. 1c-g	Radicicol
Differentially expressed genes (DEG) associated with microclimatic adaptation in Evolution Canyon (EC)	PMID: 29146998, Supplementary Data 2	SignWBGenes_N1S, SignHeadGenes_N1S, SignWBGenes_N2S, and SignHeadGenes_N2S combined	Fig. 1d-g	DEG-EC
Single-nucleotide polymorphisms (SNP) associated with microclimatic adaptation in Evolution Canyon (EC)	PMID: 29146998, Supplementary Data 4	NFS1_SFS_SNPsInSweeps, and NFS2_SFS_SNPsInSweeps combined	Fig. 1d-g	SNP-EC
A compendium of de novo mutations (DNM) identified in mutation accumulation (MA) lines	PMID: 29079675, Supplementary Data File 3	Genes with the id "MAcombined". FlyBase Coordinate Converter (PMID: 30364959, https://flybase.org/convert/coordinates) was used to transform R5 in to R6. FlyMine (PMID: 17615057, http://www.flymine.org/flymine/genomicRegionSearch.do) was used to identify R6 genes with option of 1K extension both sides selected.	Fig. 1e-f	DNM
A collection of rare genetic variations from natural populations	PMID: 29079675, Supplementary Data File 3	Genes with the ids "1/5000" and "1/621" combined. FlyBase Coordinate Converter (PMID: 30364959, https://flybase.org/convert/coordinates) was used to transform R5 in to R6. FlyMine (PMID: 17615057, http://www.flymine.org/flymine/genomicRegionSearch.do) was used to identify R6 genes with option of 1K extension both sides selected.	Fig. 1e-f	Rare
A collection of common genetic variations from natural populations	PMID: 29079675, Supplementary Data File 3	Genes with the id "common_polarized". FlyBase Coordinate Converter (PMID: 30364959, https://flybase.org/convert/coordinates) was used to transform R5 in to R6. FlyMine (PMID: 17615057, http://www.flymine.org/flymine/genomicRegionSearch.do) was used to identify R6 genes with option of 1K extension both sides selected.	Fig. 1e-f	Common
Gene showing invariable expression among de novo mutation accumulation (MA) lines	PMID: 16281035, Supplementary Data 1	Genes with the models "model0" and "model0b" combined	Fig. 1f, g	Invariable
Gene showing variable expression among de novo mutation accumulation (MA) lines	PMID: 16281035, Supplementary Data 1	Genes with the models "model1r0", "model2ar0", "model2br0", and "model3r0" combined	Fig. 1f, g	Variable
Genes cartegorized under gene ontology molecular function as "DNA-binding transcription factor activity"	PMID: 10802651, PMID: 30395331, and PMID: 19033274 (http://geneontology.org/)	All genes under GO:0003700	Fig. 1g	Transcription
Genes cartegorized under gene ontology molecular function as "DNA-binding transcription factor activity"	PMID: 10802651, PMID: 30395331, and PMID: 19033274 (http://geneontology.org/)	All genes under GO:0003824	Fig. 1g	Catalytic
